# Expression of ALS-PFN1 impairs vesicular degradation in iPSC-derived microglia

**DOI:** 10.1101/2023.06.01.541136

**Authors:** Salome Funes, Del Hayden Gadd, Michelle Mosqueda, Jianjun Zhong, Jonathan Jung, Shankaracharya, Matthew Unger, Debra Cameron, Pepper Dawes, Pamela J. Keagle, Justin A. McDonough, Sivakumar Boopathy, Miguel Sena-Esteves, Cathleen Lutz, William C. Skarnes, Elaine T. Lim, Dorothy P. Schafer, Francesca Massi, John E. Landers, Daryl A. Bosco

## Abstract

Microglia play a pivotal role in neurodegenerative disease pathogenesis, but the mechanisms underlying microglia dysfunction and toxicity remain to be fully elucidated. To investigate the effect of neurodegenerative disease-linked genes on the intrinsic properties of microglia, we studied microglia-like cells derived from human induced pluripotent stem cells (iPSCs), termed iMGs, harboring mutations in profilin-1 (PFN1) that are causative for amyotrophic lateral sclerosis (ALS). ALS-PFN1 iMGs exhibited lipid dysmetabolism and deficits in phagocytosis, a critical microglia function. Our cumulative data implicate an effect of ALS-linked PFN1 on the autophagy pathway, including enhanced binding of mutant PFN1 to the autophagy signaling molecule PI3P, as an underlying cause of defective phagocytosis in ALS-PFN1 iMGs. Indeed, phagocytic processing was restored in ALS-PFN1 iMGs with Rapamycin, an inducer of autophagic flux. These outcomes demonstrate the utility of iMGs for neurodegenerative disease research and highlight microglia vesicular degradation pathways as potential therapeutic targets for these disorders.
