## Supplemental Table 2 for "Expression of ALS-PFN1 impairs vesicular degradation in iPSC-derived microglia"

### Sheet: Sup Table 2. Differentially exp
Differentially expressed proteins ( C71G+/- vs WT iMGs)						Log₂ Fold Change		Log₂ Fold Change		Log₂ Fold Change		Log₂ Fold Change		Log₂ Fold Change		Log₂ Fold Change
						Reference		Reference		Reference		Treatment 1		Treatment 1		Treatment 1
Identified Proteins	Accession Number	Protein name	Molecular Weight	T-Test (p-value) Benjamini-Hochberg (p < 0.00160)	Log2FC	WT_18	Std Dev Log₂ Fold Change(WT_18)	WT_19	Std Dev Log₂ Fold Change(WT_19)	WT_21	Std Dev Log₂ Fold Change(WT_21)	CG_18	Std Dev Log₂ Fold Change(CG_18)	CG_19	Std Dev Log₂ Fold Change(CG_19)	CG_21	Std Dev Log₂ Fold Change(CG_21)
Fatty acid-binding protein, adipocyte OS=Homo sapiens OX=9606 GN=FABP4 PE=1 SV=3	P15090	FABP4	15 kDa	< 0.0001	0.48	-0.01	0.246538	-0.2886	0.264484	0.2986	0.289357	0.6815	0.323	0.324	0.259299	0.4396	0.325332
Fatty acid-binding protein 5 OS=Homo sapiens OX=9606 GN=FABP5 PE=1 SV=3	Q01469	FABP5	15 kDa	< 0.0001	0.39	0.1803	0.239206	-0.1506	0.211089	-0.0296	0.249971	0.6146	0.401909	0.2881	0.253438	0.2754	0.417924
Cluster of Keratin, type I cytoskeletal 10 OS=Homo sapiens OX=9606 GN=KRT10 PE=1 SV=6 (sp|P13645|K1C10_HUMAN)	P13645	K1C10	59 kDa	< 0.0001	0.3	0.1914	0.257805	-0.0285	0.252183	-0.1629	0.265666	-0.2912	0.368993	-0.0916	0.299115	1.2817	0.775143
Cluster of Vimentin OS=Homo sapiens OX=9606 GN=VIM PE=1 SV=4 (sp|P08670|VIME_HUMAN)	P08670	VIME	54 kDa	< 0.0001	0.28	0.0167	0.302892	-0.2241	0.341228	0.2074	0.50544	-0.0522	0.443519	-0.1183	0.343744	0.9981	0.710867
Peptidyl-prolyl cis-trans isomerase NIMA-interacting 1 OS=Homo sapiens OX=9606 GN=PIN1 PE=1 SV=1	Q13526	PIN1	18 kDa	< 0.0001	0.27	-0.0019	0.197682	-0.0482	0.197717	0.0501	0.197343	0.3245	0.207731	0.261	0.206637	0.2185	0.226747
Isoform 2 of Glypican-4 OS=Homo sapiens OX=9606 GN=GPC4	O75487-2	GPC4	55 kDa	0.00031	0.26	-0.1016	0.206582	-0.1345	0.216007	0.2361	0.209631	0.2732	0.203954	0.2019	0.215564	0.2977	0.238487
Heat shock protein beta-1 OS=Homo sapiens OX=9606 GN=HSPB1 PE=1 SV=2	P04792	HSPB1	23 kDa	< 0.0001	0.22	-0.0979	0.221356	-0.165	0.234187	0.2629	0.250148	0.2481	0.256025	0.0849	0.23582	0.3282	0.319988
40S ribosomal protein S26 OS=Homo sapiens OX=9606 GN=RPS26 PE=1 SV=3	P62854	RS26	13 kDa	0.0012	0.2	-0.0773	0.197784	-0.0475	0.197137	0.1248	0.198092	0.2439	0.202181	0.1516	0.199678	0.2147	0.201472
Isoform 2 of B-cell receptor-associated protein 31 OS=Homo sapiens OX=9606 GN=BCAP31	P51572-2	BAP31	35 kDa	< 0.0001	0.2	-0.0989	0.225021	-0.1064	0.215998	0.2052	0.272283	0.2647	0.374297	0.0834	0.24026	0.2657	0.340434
Isoform 2 of Galectin-9 OS=Homo sapiens OX=9606 GN=LGALS9	O00182-2	LEG9	36 kDa	< 0.0001	0.18	-0.0432	0.209123	-0.0367	0.207806	0.0799	0.221249	0.2313	0.257798	0.1985	0.225636	0.124	0.226109
Transferrin receptor protein 1 OS=Homo sapiens OX=9606 GN=TFRC PE=1 SV=2	P02786	TFR1	85 kDa	< 0.0001	0.17	-0.0438	0.22802	-0.0817	0.209593	0.1256	0.234912	0.1694	0.22544	0.1481	0.219811	0.1852	0.243201
Isoform 2 of Integrin alpha-M OS=Homo sapiens OX=9606 GN=ITGAM	P11215-2	ITAM	127 kDa	0.00032	0.16	-0.0817	0.2307	-0.1377	0.226047	0.2195	0.251462	0.1064	0.240849	0.1045	0.238225	0.2568	0.270114
Kynureninase OS=Homo sapiens OX=9606 GN=KYNU PE=1 SV=1	Q16719	KYNU	52 kDa	0.00058	0.15	0.0039	0.249727	-0.1398	0.250532	0.1359	0.256847	0.175	0.278289	0.0748	0.282974	0.1855	0.279552
Isoform 2 of 40S ribosomal protein S24 OS=Homo sapiens OX=9606 GN=RPS24	P62847-2	RS24	15 kDa	0.00079	0.15	-0.0313	0.219889	-0.0477	0.216093	0.0789	0.232526	0.2094	0.227764	0.1205	0.227164	0.1055	0.250593
Isoform 2 of Filamin-A OS=Homo sapiens OX=9606 GN=FLNA	P21333-2	FLNA	280 kDa	< 0.0001	0.14	-0.1085	0.245287	-0.2399	0.411478	0.3483	0.383469	0.1766	0.295963	0.0389	0.256846	0.2068	0.419188
Annexin A2 OS=Homo sapiens OX=9606 GN=ANXA2 PE=1 SV=2	P07355	ANXA2	39 kDa	0.00026	0.13	-0.0993	0.219871	-0.2183	0.239212	0.3176	0.276175	0.134	0.299485	-0.021	0.235532	0.2819	0.299691
LIM and SH3 domain protein 1 OS=Homo sapiens OX=9606 GN=LASP1 PE=1 SV=2	Q14847	LASP1	30 kDa	0.00035	0.13	-0.0347	0.214504	-0.1096	0.205507	0.1443	0.230284	0.1254	0.270414	0.0686	0.239549	0.2051	0.35584
Isoform Short of Long-chain-fatty-acid--CoA ligase 4 OS=Homo sapiens OX=9606 GN=ACSL4	O60488-2	ACSL4	74 kDa	< 0.0001	0.13	-0.0401	0.216555	-0.0841	0.210825	0.1242	0.225199	0.1851	0.239961	0.1083	0.220559	0.0996	0.225378
NADH dehydrogenase [ubiquinone] 1 alpha subcomplex subunit 9, mitochondrial OS=Homo sapiens OX=9606 GN=NDUFA9 PE=1 SV=2	Q16795	NDUA9	43 kDa	0.00031	0.12	0.0257	0.231742	0.0122	0.250214	-0.0379	0.245894	0.0925	0.264364	0.1492	0.250973	0.1136	0.30928
Reticulon-1 OS=Homo sapiens OX=9606 GN=RTN1 PE=1 SV=1	Q16799	RTN1	84 kDa	0.00051	0.12	-0.0573	0.224633	-0.0558	0.214995	0.1131	0.24003	0.0811	0.212112	0.0925	0.239943	0.1892	0.214719
Calreticulin OS=Homo sapiens OX=9606 GN=CALR PE=1 SV=1	P27797	CALR	48 kDa	0.0012	0.12	-0.0617	0.22758	-0.0215	0.221674	0.0832	0.253847	0.1658	0.335047	0.0971	0.275984	0.1003	0.307332
Neuroblast differentiation-associated protein AHNAK OS=Homo sapiens OX=9606 GN=AHNAK PE=1 SV=2	Q09666	AHNK	629 kDa	< 0.0001	0.12	-0.0321	0.208616	-0.1492	0.237269	0.1813	0.245562	0.2021	0.242371	0.0663	0.221423	0.1049	0.269023
39S ribosomal protein L41, mitochondrial OS=Homo sapiens OX=9606 GN=MRPL41 PE=1 SV=1	Q8IXM3	RM41	15 kDa	0.00017	0.11	-0.0227	0.223294	0.0075	0.210887	0.0151	0.206431	0.0924	0.209603	0.1026	0.213864	0.1236	0.204651
Gamma-glutamyl hydrolase OS=Homo sapiens OX=9606 GN=GGH PE=1 SV=2	Q92820	GGH	36 kDa	< 0.0001	0.11	0.0214	0.218858	0.0083	0.217214	-0.0297	0.221536	0.1568	0.245544	0.085	0.221351	0.086	0.247583
Protein disulfide-isomerase OS=Homo sapiens OX=9606 GN=P4HB PE=1 SV=3	P07237	PDIA1	57 kDa	0.00022	0.1	-0.0919	0.217329	-0.0933	0.216191	0.1853	0.229296	0.1113	0.316243	0.0353	0.256347	0.1487	0.279246
Perilipin-2 OS=Homo sapiens OX=9606 GN=PLIN2 PE=1 SV=2	Q99541	PLIN2	48 kDa	0.00019	0.09	0.0284	0.212621	0.0788	0.215098	-0.1073	0.220529	0.2547	0.24223	0.069	0.225945	-0.0473	0.27352
Integrin beta-1 OS=Homo sapiens OX=9606 GN=ITGB1 PE=1 SV=2	P05556	ITB1	88 kDa	0.00045	0.09	0.039	0.207748	-0.036	0.20724	-0.003	0.208637	0.1502	0.233234	0.1487	0.226982	-0.0273	0.232388
Eukaryotic translation initiation factor 3 subunit L OS=Homo sapiens OX=9606 GN=EIF3L PE=1 SV=1	Q9Y262	EIF3L	67 kDa	0.00043	0.07	0.0032	0.207408	-0.0361	0.212134	0.0329	0.213089	0.0676	0.232087	0.0643	0.224179	0.0893	0.249881
60S ribosomal protein L7a OS=Homo sapiens OX=9606 GN=RPL7A PE=1 SV=2	P62424	RL7A	30 kDa	0.00045	0.07	-0.0146	0.205967	-0.0311	0.207951	0.0456	0.218915	0.0791	0.231335	0.0691	0.212964	0.068	0.229312
Cluster of Talin-1 OS=Homo sapiens OX=9606 GN=TLN1 PE=1 SV=3 (sp|Q9Y490|TLN1_HUMAN)	Q9Y490	TLN1	270 kDa	0.00016	0.05	-0.0519	0.230345	-0.0416	0.22724	0.0935	0.241178	0.0782	0.293886	0.056	0.2594	0.0195	0.391024
Nucleolin OS=Homo sapiens OX=9606 GN=NCL PE=1 SV=3	P19338	NUCL	77 kDa	0.00023	-0.07	0.0264	0.204262	0.0398	0.208336	-0.0662	0.213389	-0.0479	0.2575	-0.0113	0.218481	-0.1426	0.260194
Transaldolase OS=Homo sapiens OX=9606 GN=TALDO1 PE=1 SV=2	P37837	TALDO	38 kDa	< 0.0001	-0.07	0.0012	0.20477	-0.0076	0.207488	0.0063	0.211556	-0.1009	0.222804	-0.086	0.220922	-0.0279	0.240951
L-lactate dehydrogenase B chain OS=Homo sapiens OX=9606 GN=LDHB PE=1 SV=2	P07195	LDHB	37 kDa	0.00024	-0.08	-0.0386	0.222152	0.0397	0.223749	-0.0011	0.226875	-0.0908	0.283883	-0.0724	0.234473	-0.0811	0.270366
Delta(3,5)-Delta(2,4)-dienoyl-CoA isomerase, mitochondrial OS=Homo sapiens OX=9606 GN=ECH1 PE=1 SV=2	Q13011	ECH1	36 kDa	0.00024	-0.08	0.0216	0.22898	0.0486	0.233445	-0.0702	0.247212	-0.029	0.24702	-0.0776	0.249613	-0.1363	0.265992
Glyceraldehyde-3-phosphate dehydrogenase OS=Homo sapiens OX=9606 GN=GAPDH PE=1 SV=3	P04406	G3P	36 kDa	0.00084	-0.08	0.0461	0.228899	0.1033	0.21969	-0.1494	0.236774	-0.0441	0.288977	-0.1048	0.257563	-0.1023	0.318792
Isoform 2 of Dihydropyrimidinase-related protein 2 OS=Homo sapiens OX=9606 GN=DPYSL2	Q16555-2	DPYL2	58 kDa	< 0.0001	-0.09	0.0213	0.222158	0.0668	0.218279	-0.0881	0.236007	-0.0879	0.254842	-0.0352	0.232591	-0.1367	0.264264
Lamin-B1 OS=Homo sapiens OX=9606 GN=LMNB1 PE=1 SV=2	P20700	LMNB1	66 kDa	< 0.0001	-0.09	0.0116	0.217824	0.0838	0.221033	-0.0955	0.220323	-0.1127	0.232918	-0.0455	0.224946	-0.0989	0.26595
V-type proton ATPase subunit E 1 OS=Homo sapiens OX=9606 GN=ATP6V1E1 PE=1 SV=1	P36543	VATE1	26 kDa	0.0003	-0.1	0.0166	0.202404	-0.0228	0.207097	0.0062	0.212684	-0.1449	0.266267	-0.0999	0.231085	-0.044	0.237926
Isoform 2 of Voltage-dependent anion-selective channel protein 3 OS=Homo sapiens OX=9606 GN=VDAC3	Q9Y277-2	VDAC3	31 kDa	0.0011	-0.1	-0.0256	0.209921	0.0428	0.213965	-0.0172	0.240774	-0.1412	0.23828	-0.0877	0.225673	-0.0601	0.27497
Aldose reductase OS=Homo sapiens OX=9606 GN=AKR1B1 PE=1 SV=3	P15121	ALDR	36 kDa	0.0014	-0.1	0.016	0.211964	0.1097	0.217243	-0.1257	0.216459	-0.0368	0.228008	-0.0749	0.220984	-0.1889	0.357029
Voltage-dependent anion-selective channel protein 1 OS=Homo sapiens OX=9606 GN=VDAC1 PE=1 SV=2	P21796	VDAC1	31 kDa	< 0.0001	-0.11	-0.0417	0.208982	0.0761	0.209886	-0.0344	0.214435	-0.1589	0.258207	-0.1361	0.223511	-0.0439	0.238978
Coronin-1A OS=Homo sapiens OX=9606 GN=CORO1A PE=1 SV=4	P31146	COR1A	51 kDa	< 0.0001	-0.12	0.1093	0.216116	0.0884	0.220786	-0.1977	0.229356	-0.1474	0.263573	-0.0033	0.234563	-0.2036	0.322774
Isoform 1 of Voltage-dependent anion-selective channel protein 2 OS=Homo sapiens OX=9606 GN=VDAC2	P45880-1	VDAC2	33 kDa	< 0.0001	-0.12	0.0001	0.204409	0.0358	0.2078	-0.0359	0.211604	-0.1569	0.246344	-0.1187	0.225454	-0.0749	0.268372
Isoform 3 of Heterogeneous nuclear ribonucleoprotein D0 OS=Homo sapiens OX=9606 GN=HNRNPD	Q14103-3	HNRPD	33 kDa	< 0.0001	-0.13	0.0027	0.205218	0.0614	0.20374	-0.0641	0.209656	-0.1443	0.235001	-0.1038	0.229476	-0.1431	0.239784
Annexin A6 OS=Homo sapiens OX=9606 GN=ANXA6 PE=1 SV=3	P08133	ANXA6	76 kDa	< 0.0001	-0.15	0.158	0.238201	0.0291	0.217516	-0.1871	0.254804	-0.0671	0.252995	-0.0553	0.239532	-0.313	0.273088
Single-stranded DNA-binding protein, mitochondrial OS=Homo sapiens OX=9606 GN=SSBP1 PE=1 SV=1	Q04837	SSBP	17 kDa	0.0011	-0.16	0.0145	0.230029	0.0026	0.242408	-0.017	0.29862	-0.177	0.290741	-0.1691	0.263589	-0.1484	0.258682
Isoform 2 of Lactoylglutathione lyase OS=Homo sapiens OX=9606 GN=GLO1	Q04760-2	LGUL	19 kDa	0.00052	-0.17	0.0226	0.202824	0.1272	0.21861	-0.1498	0.222301	-0.1696	0.20739	-0.122	0.212082	-0.2081	0.255175
Isoform 2 of Acid ceramidase OS=Homo sapiens OX=9606 GN=ASAH1	Q13510-2	ASAH1	47 kDa	0.00078	-0.18	0.0515	0.211732	0.2894	0.233615	-0.3409	0.264034	-0.082	0.233528	-0.0773	0.229257	-0.393	0.297598
Cathepsin D OS=Homo sapiens OX=9606 GN=CTSD PE=1 SV=1	P07339	CATD	45 kDa	0.0008	-0.18	0.0311	0.236766	0.3023	0.3019	-0.3335	0.332271	-0.2356	0.294977	-0.1521	0.284742	-0.1495	0.409845
Keratin, type I cytoskeletal 9 OS=Homo sapiens OX=9606 GN=KRT9 PE=1 SV=3	P35527	K1C9	62 kDa	0.00055	-0.19	0.0794	0.218966	-0.0583	0.222298	-0.0211	0.232739	-0.34	0.337117	-0.5278	0.321613	0.3045	0.376856
Cluster of Histone H1.4 OS=Homo sapiens OX=9606 GN=HIST1H1E PE=1 SV=2 (sp|P10412|H14_HUMAN)	P10412	H14	22 kDa	< 0.0001	-0.19	0.0022	0.207577	0.0977	0.216159	-0.0999	0.245833	-0.2007	0.245413	-0.1459	0.227572	-0.2284	0.366397
Cluster of Ras-related protein Rap-2b OS=Homo sapiens OX=9606 GN=RAP2B PE=1 SV=1 (sp|P61225|RAP2B_HUMAN)	P61225	RAP2B	21 kDa	0.00035	-0.22	0.0724	0.213097	0.132	0.223024	-0.2043	0.234742	-0.1641	0.23365	-0.1027	0.243437	-0.3928	0.328794
Histone H4 OS=Homo sapiens OX=9606 GN=HIST1H4A PE=1 SV=2	P62805	H4	11 kDa	0.00035	-0.27	-0.0147	0.208493	0.0703	0.268791	-0.0555	0.263829	-0.4449	0.327033	-0.3553	0.252303	-0.0026	0.291345
Profilin-1 OS=Homo sapiens OX=9606 GN=PFN1 PE=1 SV=2	P07737	PROF1	15 kDa	< 0.0001	-0.38	0.0834	0.219507	0.0453	0.211416	-0.1287	0.240482	-0.3896	0.28762	-0.3669	0.297824	-0.3925	0.421062
Serotransferrin OS=Homo sapiens OX=9606 GN=TF PE=1 SV=3	P02787	TRFE	77 kDa	< 0.0001	-0.38	0.4076	0.253099	-0.3022	0.234038	-0.1054	0.225077	-0.4938	0.341725	-0.5788	0.3614	-0.0783	0.379184
Serum albumin OS=Homo sapiens OX=9606 GN=ALB PE=1 SV=2	P02768	ALBU	69 kDa	0.00027	-0.74	0.5972	0.248313	-0.412	0.223575	-0.1852	0.226294	-0.9361	0.416922	-1.0953	0.43575	-0.1805	0.230677
