## Supplemental Table 3 for "Expression of ALS-PFN1 impairs vesicular degradation in iPSC-derived microglia"

### Sheet: Sheet1
GO	Category	Description	Count	%	Log10(P)	Log10(q)
WP4313	WikiPathways	Ferroptosis	6	10.71	-8.59	-4.24
R-HSA-2262752	Reactome Gene Sets	Cellular responses to stress	12	21.43	-7.77	-3.94
WP3888	WikiPathways	VEGFA-VEGFR2 signaling pathway	9	16.07	-6.96	-3.31
hsa04145	KEGG Pathway	Phagosome	6	10.71	-6.41	-2.84
R-HSA-1280215	Reactome Gene Sets	Cytokine Signaling in Immune system	10	17.86	-6.16	-2.66
GO:0030316	GO Biological Processes	osteoclast differentiation	4	7.14	-5.99	-2.55
GO:0070527	GO Biological Processes	platelet aggregation	4	7.14	-5.91	-2.51
R-HSA-75153	Reactome Gene Sets	Apoptotic execution phase	4	7.14	-5.57	-2.34
GO:0032787	GO Biological Processes	monocarboxylic acid metabolic process	8	14.29	-5.47	-2.27
R-HSA-114608	Reactome Gene Sets	Platelet degranulation	5	8.93	-5.37	-2.23
WP5061	WikiPathways	Fatty acid transporters	3	5.36	-5.32	-2.22
GO:0071345	GO Biological Processes	cellular response to cytokine stimulus	9	16.07	-5.23	-2.21
GO:0060341	GO Biological Processes	regulation of cellular localization	9	16.07	-5.12	-2.17
R-HSA-70268	Reactome Gene Sets	Pyruvate metabolism	3	5.36	-4.58	-1.74
R-HSA-6798695	Reactome Gene Sets	Neutrophil degranulation	7	12.5	-4.53	-1.72
R-HSA-72689	Reactome Gene Sets	Formation of a pool of free 40S subunits	4	7.14	-4.42	-1.65
GO:0048871	GO Biological Processes	multicellular organismal homeostasis	6	10.71	-4.25	-1.58
R-HSA-445355	Reactome Gene Sets	Smooth Muscle Contraction	3	5.36	-4.25	-1.58
GO:1900026	GO Biological Processes	positive regulation of substrate adhesion-dependent cell spreading	3	5.36	-4.18	-1.56
GO:0043122	GO Biological Processes	regulation of I-kappaB kinase/NF-kappaB signaling	5	8.93	-3.95	-1.44
