## Supplemental Table 4 for "Expression of ALS-PFN1 impairs vesicular degradation in iPSC-derived microglia"

### Sheet: GO Biological process 2021
Term	P-value	Adjusted P-value	Odds Ratio	Combined Score	Genes
platelet aggregation (GO:0070527)	3.03687e-06	0.00116312	47.8654	608.114	RAP2B;HSPB1;FLNA;TLN1
homotypic cell-cell adhesion (GO:0034109)	6.88332e-06	0.00131816	38.2769	454.975	RAP2B;HSPB1;FLNA;TLN1
monocarboxylic acid metabolic process (GO:0032787)	0.000689722	0.0880545	10.9602	79.7814	LDHB;KYNU;ACSL4;VDAC1
negative regulation of amyloid-beta formation (GO:1902430)	0.00101934	0.0898114	49.2074	338.97	RTN1;PIN1
negative regulation of amyloid precursor protein catabolic process (GO:1902992)	0.00127708	0.0898114	43.4139	289.275	RTN1;PIN1
fatty acid transport (GO:0015908)	0.00141643	0.0898114	41	268.944	FABP4;FABP5
negative regulation of cellular amide metabolic process (GO:0034249)	0.00180514	0.0898114	13.5447	85.5632	RTN1;PIN1;CALR
triglyceride catabolic process (GO:0019433)	0.00187596	0.0898114	35.1376	220.616	FABP4;FABP5
long-chain fatty acid transport (GO:0015909)	0.0036189	0.134456	24.5852	138.208	FABP4;FABP5
regulation of amyloid-beta formation (GO:1902003)	0.00407851	0.134456	23.0463	126.801	RTN1;PIN1
ion transport (GO:0006811)	0.00421403	0.134456	9.93371	54.3308	LASP1;VDAC2;VDAC1
acylglycerol catabolic process (GO:0046464)	0.00431796	0.134456	22.3468	121.678	FABP4;FABP5
positive regulation of substrate adhesion-dependent cell spreading (GO:1900026)	0.00456378	0.134456	21.6885	116.892	FLNA;CALR
negative regulation of protein catabolic process (GO:0042177)	0.00617057	0.139371	18.4296	93.7693	FLNA;PIN1
anion transport (GO:0006820)	0.00646001	0.139371	17.9792	90.6535	VDAC2;VDAC1
regulation of cellular protein localization (GO:1903827)	0.00736474	0.139371	16.7508	82.2643	PIN1;GPC4
interleukin-12-mediated signaling pathway (GO:0035722)	0.00736474	0.139371	16.7508	82.2643	ANXA2;LMNB1
cellular response to interleukin-12 (GO:0071349)	0.00799787	0.139371	16.0209	77.3584	ANXA2;LMNB1
negative regulation of catabolic process (GO:0009895)	0.00832333	0.139371	15.6793	75.0832	FLNA;PIN1
positive regulation of cell morphogenesis involved in differentiation (GO:0010770)	0.00865467	0.139371	15.3519	72.916	FLNA;CALR
regulation of substrate adhesion-dependent cell spreading (GO:1900024)	0.00899185	0.139371	15.0378	70.8496	FLNA;CALR
regulation of protein modification process (GO:0031399)	0.00899185	0.139371	15.0378	70.8496	HSPB1;PIN1
negative regulation of protein metabolic process (GO:0051248)	0.00933485	0.139371	14.7363	68.8775	FLNA;PIN1
pyruvate metabolic process (GO:0006090)	0.0103984	0.139371	13.9001	63.4692	LDHB;VDAC1
triglyceride metabolic process (GO:0006641)	0.0103984	0.139371	13.9001	63.4692	FABP4;FABP5
neutrophil degranulation (GO:0043312)	0.0110008	0.139371	4.00972	18.083	ASAH1;RAP2B;ANXA2;FABP5;GGH
neutrophil activation involved in immune response (GO:0002283)	0.011372	0.139371	3.97549	17.7967	ASAH1;RAP2B;ANXA2;FABP5;GGH
neutrophil mediated immunity (GO:0002446)	0.0116559	0.139371	3.95019	17.586	ASAH1;RAP2B;ANXA2;FABP5;GGH
protein stabilization (GO:0050821)	0.0138108	0.139371	6.35763	27.2253	FLNA;PIN1;CALR
negative regulation of transcription by RNA polymerase I (GO:0016479)	0.0139231	0.139371	90.6364	387.399	FLNA
lipid transport across blood-brain barrier (GO:1990379)	0.0139231	0.139371	90.6364	387.399	FABP5
regulation of low-density lipoprotein particle receptor catabolic process (GO:0032803)	0.0139231	0.139371	90.6364	387.399	ANXA2
positive regulation of endothelial cell chemotaxis by VEGF-activated vascular endothelial growth factor receptor signaling pathway (GO:0038033)	0.0139231	0.139371	90.6364	387.399	HSPB1
regulation of mitophagy (GO:1901524)	0.0139231	0.139371	90.6364	387.399	VDAC1
tryptophan catabolic process to kynurenine (GO:0019441)	0.0139231	0.139371	90.6364	387.399	KYNU
positive regulation of low-density lipoprotein receptor activity (GO:1905599)	0.0139231	0.139371	90.6364	387.399	ANXA2
positive regulation of cell-substrate adhesion (GO:0010811)	0.0164647	0.139371	10.8257	44.4561	FLNA;CALR
purine nucleobase transport (GO:0006863)	0.0166848	0.139371	72.5055	296.784	VDAC3
negative regulation of trophoblast cell migration (GO:1901164)	0.0166848	0.139371	72.5055	296.784	CALR
positive regulation of receptor binding (GO:1900122)	0.0166848	0.139371	72.5055	296.784	ANXA2
membrane raft assembly (GO:0001765)	0.0166848	0.139371	72.5055	296.784	ANXA2
peptide antigen assembly with MHC protein complex (GO:0002501)	0.0166848	0.139371	72.5055	296.784	CALR
vesicle fusion with endoplasmic reticulum-Golgi intermediate compartment (ERGIC) membrane (GO:1990668)	0.0166848	0.139371	72.5055	296.784	CALR
positive regulation of lipoprotein particle clearance (GO:0010986)	0.0166848	0.139371	72.5055	296.784	ANXA2
cell junction organization (GO:0034330)	0.0173642	0.139371	10.5153	42.6223	FLNA;PIN1
negative regulation of retinoic acid receptor signaling pathway (GO:0048387)	0.0194389	0.139371	60.4182	238.077	CALR
nicotinamide nucleotide biosynthetic process (GO:0019359)	0.0194389	0.139371	60.4182	238.077	KYNU
regulation of atrial cardiac muscle cell membrane repolarization (GO:0060372)	0.0194389	0.139371	60.4182	238.077	FLNA
positive regulation of vesicle fusion (GO:0031340)	0.0194389	0.139371	60.4182	238.077	ANXA2
regulation of necrotic cell death (GO:0010939)	0.0194389	0.139371	60.4182	238.077	ASAH1
positive regulation of integrin-mediated signaling pathway (GO:2001046)	0.0194389	0.139371	60.4182	238.077	FLNA
protein localization to presynapse (GO:1905383)	0.0221854	0.139371	51.7844	197.212	HSPB1
negative regulation of calcium ion import (GO:0090281)	0.0221854	0.139371	51.7844	197.212	VDAC1
positive regulation of cell migration by vascular endothelial growth factor signaling pathway (GO:0038089)	0.0221854	0.139371	51.7844	197.212	HSPB1
anterograde axonal protein transport (GO:0099641)	0.0221854	0.139371	51.7844	197.212	HSPB1
positive regulation of dendritic cell chemotaxis (GO:2000510)	0.0221854	0.139371	51.7844	197.212	CALR
axo-dendritic protein transport (GO:0099640)	0.0221854	0.139371	51.7844	197.212	HSPB1
benzene-containing compound metabolic process (GO:0042537)	0.0221854	0.139371	51.7844	197.212	KYNU
regulation of dendritic cell chemotaxis (GO:2000508)	0.0221854	0.139371	51.7844	197.212	CALR
positive regulation of endothelial cell migration (GO:0010595)	0.0242207	0.139371	8.75661	32.5794	HSPB1;CALR
kynurenine metabolic process (GO:0070189)	0.0249244	0.139371	45.3091	167.277	KYNU
positive regulation of autophagy of mitochondrion (GO:1903599)	0.0249244	0.139371	45.3091	167.277	VDAC1
positive regulation of sequestering of triglyceride (GO:0010890)	0.0249244	0.139371	45.3091	167.277	PLIN2
ATF6-mediated unfolded protein response (GO:0036500)	0.0249244	0.139371	45.3091	167.277	CALR
regulation of vesicle fusion (GO:0031338)	0.0249244	0.139371	45.3091	167.277	ANXA2
bone cell development (GO:0098751)	0.0249244	0.139371	45.3091	167.277	ANXA2
response to vitamin (GO:0033273)	0.0249244	0.139371	45.3091	167.277	KYNU
positive regulation of mitochondrial membrane permeability involved in apoptotic process (GO:1902110)	0.0249244	0.139371	45.3091	167.277	VDAC2
positive regulation of transport (GO:0051050)	0.0268972	0.139371	8.26259	29.8753	ANXA2;CALR
negative regulation of cellular protein catabolic process (GO:1903363)	0.0276558	0.139371	40.2727	144.495	ANXA2
Rap protein signal transduction (GO:0032486)	0.0276558	0.139371	40.2727	144.495	RAP2B
positive regulation of receptor recycling (GO:0001921)	0.0276558	0.139371	40.2727	144.495	ANXA2
aromatic amino acid family metabolic process (GO:0009072)	0.0276558	0.139371	40.2727	144.495	KYNU
regulation of low-density lipoprotein particle clearance (GO:0010988)	0.0276558	0.139371	40.2727	144.495	ANXA2
dicarboxylic acid biosynthetic process (GO:0043650)	0.0276558	0.139371	40.2727	144.495	KYNU
indolalkylamine catabolic process (GO:0046218)	0.0276558	0.139371	40.2727	144.495	KYNU
positive regulation of cold-induced thermogenesis (GO:0120162)	0.0302589	0.141895	7.7384	27.0686	FABP4;FABP5
establishment of endothelial intestinal barrier (GO:0090557)	0.0303797	0.141895	36.2436	126.635	RAP2B
negative regulation of calcium ion transmembrane transport (GO:1903170)	0.0303797	0.141895	36.2436	126.635	VDAC1
tryptophan catabolic process (GO:0006569)	0.0303797	0.141895	36.2436	126.635	KYNU
tryptophan metabolic process (GO:0006568)	0.0303797	0.141895	36.2436	126.635	KYNU
positive regulation of vacuole organization (GO:0044090)	0.0303797	0.141895	36.2436	126.635	ANXA2
actin crosslink formation (GO:0051764)	0.0330961	0.146074	32.9471	112.295	FLNA
regulation of sequestering of calcium ion (GO:0051282)	0.0330961	0.146074	32.9471	112.295	ANXA6
regulation of muscle system process (GO:0090257)	0.0330961	0.146074	32.9471	112.295	ANXA6
cell junction assembly (GO:0034329)	0.0331813	0.146074	7.34963	25.0311	FLNA;TLN1
regulation of protein catabolic process (GO:0042176)	0.0331813	0.146074	7.34963	25.0311	FLNA;PIN1
sphingoid biosynthetic process (GO:0046520)	0.0358051	0.147455	30.2	100.556	ASAH1
sphingosine biosynthetic process (GO:0046512)	0.0358051	0.147455	30.2	100.556	ASAH1
cytoplasmic sequestering of protein (GO:0051220)	0.0358051	0.147455	30.2	100.556	FLNA
mitochondrial outer membrane permeabilization (GO:0097345)	0.0358051	0.147455	30.2	100.556	VDAC2
negative regulation of locomotion (GO:0040013)	0.0358051	0.147455	30.2	100.556	PIN1
plasma membrane repair (GO:0001778)	0.0358051	0.147455	30.2	100.556	ANXA6
regulation of protein kinase activity (GO:0045859)	0.0380765	0.147475	6.80247	22.2315	RAP2B;HSPB1
regulation of retinoic acid receptor signaling pathway (GO:0048385)	0.0385066	0.147475	27.8755	90.7885	CALR
regulation of integrin-mediated signaling pathway (GO:2001044)	0.0385066	0.147475	27.8755	90.7885	FLNA
synaptic membrane adhesion (GO:0099560)	0.0385066	0.147475	27.8755	90.7885	GPC4
regulation of trophoblast cell migration (GO:1901163)	0.0385066	0.147475	27.8755	90.7885	CALR
microvillus organization (GO:0032528)	0.0385066	0.147475	27.8755	90.7885	RAP2B
positive regulation of metabolic process (GO:0009893)	0.0399794	0.147475	6.61762	21.3047	FABP4;FABP5
negative regulation of cell motility (GO:2000146)	0.0406217	0.147475	6.5582	21.0089	RAP2B;PIN1
regulation of sequestering of triglyceride (GO:0010889)	0.0412006	0.147475	25.8831	82.5491	PLIN2
negative regulation of cellular component movement (GO:0051271)	0.0412006	0.147475	25.8831	82.5491	PIN1
membrane raft organization (GO:0031579)	0.0412006	0.147475	25.8831	82.5491	ANXA2
positive regulation of endothelial cell chemotaxis (GO:2001028)	0.0412006	0.147475	25.8831	82.5491	HSPB1
microvillus assembly (GO:0030033)	0.0412006	0.147475	25.8831	82.5491	RAP2B
regulation of endothelial cell chemotaxis (GO:2001026)	0.0412006	0.147475	25.8831	82.5491	HSPB1
epiboly involved in wound healing (GO:0090505)	0.0438873	0.151431	24.1564	75.516	FLNA
sphingolipid catabolic process (GO:0030149)	0.0438873	0.151431	24.1564	75.516	ASAH1
ceramide catabolic process (GO:0046514)	0.0438873	0.151431	24.1564	75.516	ASAH1
aromatic amino acid family catabolic process (GO:0009074)	0.0438873	0.151431	24.1564	75.516	KYNU
regulation of receptor recycling (GO:0001919)	0.0465665	0.154576	22.6455	69.4507	ANXA2
regulation of steroid biosynthetic process (GO:0050810)	0.0465665	0.154576	22.6455	69.4507	ASAH1
diol biosynthetic process (GO:0034312)	0.0465665	0.154576	22.6455	69.4507	ASAH1
regulation of phosphorylation (GO:0042325)	0.0479397	0.154576	5.96838	18.1308	HSPB1;PIN1
platelet degranulation (GO:0002576)	0.0479397	0.154576	5.96838	18.1308	FLNA;TLN1
synapse organization (GO:0050808)	0.0486273	0.154576	5.91995	17.8994	PIN1;GPC4
long-chain fatty-acyl-CoA biosynthetic process (GO:0035338)	0.0492384	0.154576	21.3123	64.1731	ACSL4
regulation of transcription by RNA polymerase I (GO:0006356)	0.0492384	0.154576	21.3123	64.1731	FLNA
regulation of oxidative stress-induced intrinsic apoptotic signaling pathway (GO:1902175)	0.0492384	0.154576	21.3123	64.1731	HSPB1
regulation of presynapse assembly (GO:1905606)	0.0492384	0.154576	21.3123	64.1731	GPC4
regulation of presynapse organization (GO:0099174)	0.0492384	0.154576	21.3123	64.1731	GPC4
sphingosine metabolic process (GO:0006670)	0.0519029	0.159031	20.1273	59.5441	ASAH1
regulation of autophagy of mitochondrion (GO:1903146)	0.0519029	0.159031	20.1273	59.5441	VDAC1
negative regulation of oxidative stress-induced intrinsic apoptotic signaling pathway (GO:1902176)	0.0519029	0.159031	20.1273	59.5441	HSPB1
regulation of cell motility (GO:2000145)	0.0535407	0.160743	5.60164	16.3978	FLNA;PIN1
folic acid-containing compound metabolic process (GO:0006760)	0.0545601	0.160743	19.067	55.4554	GGH
regulation of nuclear division (GO:0051783)	0.0545601	0.160743	19.067	55.4554	PIN1
myeloid cell development (GO:0061515)	0.0545601	0.160743	19.067	55.4554	ANXA2
regulation of programmed necrotic cell death (GO:0062098)	0.0545601	0.160743	19.067	55.4554	ASAH1
cellular calcium ion homeostasis (GO:0006874)	0.0556986	0.162844	5.4754	15.8119	ANXA6;CALR
positive regulation of lipid storage (GO:0010884)	0.05721	0.163518	18.1127	51.821	PLIN2
NAD biosynthetic process (GO:0009435)	0.05721	0.163518	18.1127	51.821	KYNU
negative regulation of reproductive process (GO:2000242)	0.05721	0.163518	18.1127	51.821	CALR
fatty-acyl-CoA metabolic process (GO:0035337)	0.0598526	0.164918	17.2494	48.5719	ACSL4
regulation of vacuole organization (GO:0044088)	0.0598526	0.164918	17.2494	48.5719	ANXA2
regulation of cardiac muscle cell membrane repolarization (GO:0099623)	0.0598526	0.164918	17.2494	48.5719	FLNA
mitochondrial calcium ion homeostasis (GO:0051560)	0.0598526	0.164918	17.2494	48.5719	ANXA6
osteoclast differentiation (GO:0030316)	0.0598526	0.164918	17.2494	48.5719	ANXA2
negative regulation of cell migration (GO:0030336)	0.0615997	0.168519	5.16484	14.3949	RAP2B;CALR
regulation of steroid metabolic process (GO:0019218)	0.0624879	0.169737	16.4645	45.6524	ASAH1
long-chain fatty-acyl-CoA metabolic process (GO:0035336)	0.0651159	0.17319	15.7478	43.0165	ACSL4
wound healing, spreading of cells (GO:0044319)	0.0651159	0.17319	15.7478	43.0165	FLNA
negative regulation of neuron differentiation (GO:0045665)	0.0651159	0.17319	15.7478	43.0165	CALR
negative regulation of sequestering of calcium ion (GO:0051283)	0.0677367	0.178918	15.0909	40.6266	ANXA6
protein peptidyl-prolyl isomerization (GO:0000413)	0.0729567	0.187533	13.9287	36.4637	PIN1
cellular senescence (GO:0090398)	0.0729567	0.187533	13.9287	36.4637	CALR
microtubule polymerization or depolymerization (GO:0031109)	0.0729567	0.187533	13.9287	36.4637	PIN1
protein export from nucleus (GO:0006611)	0.0729567	0.187533	13.9287	36.4637	CALR
positive regulation of protein import into nucleus (GO:0042307)	0.075556	0.187909	13.4121	34.6419	FLNA
receptor clustering (GO:0043113)	0.075556	0.187909	13.4121	34.6419	FLNA
regulation of muscle contraction (GO:0006937)	0.075556	0.187909	13.4121	34.6419	ANXA6
negative regulation of oxidative stress-induced cell death (GO:1903202)	0.075556	0.187909	13.4121	34.6419	HSPB1
protein localization to cell surface (GO:0034394)	0.075556	0.187909	13.4121	34.6419	FLNA
establishment of endothelial barrier (GO:0061028)	0.078148	0.190641	12.9325	32.9668	RAP2B
positive regulation of dephosphorylation (GO:0035306)	0.078148	0.190641	12.9325	32.9668	PIN1
regulation of ubiquitin-protein transferase activity (GO:0051438)	0.078148	0.190641	12.9325	32.9668	PIN1
alpha-amino acid catabolic process (GO:1901606)	0.080733	0.190869	12.4859	31.4221	KYNU
positive regulation of protein import (GO:1904591)	0.080733	0.190869	12.4859	31.4221	FLNA
fatty-acyl-CoA biosynthetic process (GO:0046949)	0.080733	0.190869	12.4859	31.4221	ACSL4
microtubule polymerization (GO:0046785)	0.080733	0.190869	12.4859	31.4221	PIN1
regulation of protein localization to membrane (GO:1905475)	0.080733	0.190869	12.4859	31.4221	GPC4
aminoglycan catabolic process (GO:0006026)	0.0833108	0.192217	12.0691	29.9938	GPC4
positive regulation of ubiquitin-protein transferase activity (GO:0051443)	0.0833108	0.192217	12.0691	29.9938	PIN1
cellular nitrogen compound biosynthetic process (GO:0044271)	0.0833108	0.192217	12.0691	29.9938	ASAH1
positive regulation of mononuclear cell migration (GO:0071677)	0.0833108	0.192217	12.0691	29.9938	CALR
neuron differentiation (GO:0030182)	0.0854525	0.194631	4.25754	10.4727	PIN1;ACSL4
negative regulation of intracellular steroid hormone receptor signaling pathway (GO:0033144)	0.0858815	0.194631	11.6792	28.6699	CALR
peptidyl-proline modification (GO:0018208)	0.0858815	0.194631	11.6792	28.6699	PIN1
positive regulation of organelle organization (GO:0010638)	0.0884451	0.197775	11.3136	27.4398	ANXA2
antigen processing and presentation of peptide antigen via MHC class I (GO:0002474)	0.0884451	0.197775	11.3136	27.4398	CALR
regulation of translation (GO:0006417)	0.0888179	0.197775	4.15993	10.0719	HSPB1;CALR
regulated exocytosis (GO:0045055)	0.0905154	0.198032	4.11278	9.87985	FLNA;TLN1
negative regulation of programmed cell death (GO:0043069)	0.0909567	0.198032	2.92992	7.0241	HSPB1;FLNA;VDAC1
cellular response to vascular endothelial growth factor stimulus (GO:0035924)	0.0910017	0.198032	10.9702	26.2943	HSPB1
positive regulation of protein dephosphorylation (GO:0035307)	0.0910017	0.198032	10.9702	26.2943	PIN1
regulation of trans-synaptic signaling (GO:0099177)	0.0935512	0.200168	10.6471	25.2255	FABP5
regulation of lipid biosynthetic process (GO:0046890)	0.0935512	0.200168	10.6471	25.2255	ASAH1
semaphorin-plexin signaling pathway (GO:0071526)	0.0935512	0.200168	10.6471	25.2255	FLNA
membrane assembly (GO:0071709)	0.0960937	0.202219	10.3423	24.2262	ANXA2
retina homeostasis (GO:0001895)	0.0960937	0.202219	10.3423	24.2262	HSPB1
regulation of protein import into nucleus (GO:0042306)	0.0960937	0.202219	10.3423	24.2262	FLNA
neural crest cell migration (GO:0001755)	0.0986292	0.204189	10.0545	23.2902	ANXA6
anterograde axonal transport (GO:0008089)	0.0986292	0.204189	10.0545	23.2902	HSPB1
regulation of intracellular steroid hormone receptor signaling pathway (GO:0033143)	0.0986292	0.204189	10.0545	23.2902	CALR
positive regulation of potassium ion transport (GO:0043268)	0.101158	0.206082	9.78231	22.412	FLNA
positive regulation of signaling (GO:0023056)	0.101158	0.206082	9.78231	22.412	ANXA2
positive regulation of insulin secretion (GO:0032024)	0.101158	0.206082	9.78231	22.412	ACSL4
regulation of programmed cell death (GO:0043067)	0.10266	0.208037	3.81019	8.67323	ASAH1;CALR
regulation of protein tyrosine kinase activity (GO:0061097)	0.103679	0.208996	9.5244	21.5866	RAP2B
response to organonitrogen compound (GO:0010243)	0.106194	0.212944	9.27972	20.8097	KYNU
keratinocyte differentiation (GO:0030216)	0.108702	0.214601	9.04727	20.0772	ASAH1
positive regulation of cation transmembrane transport (GO:1904064)	0.108702	0.214601	9.04727	20.0772	FLNA
regulation of protein dephosphorylation (GO:0035304)	0.108702	0.214601	9.04727	20.0772	PIN1
generation of neurons (GO:0048699)	0.109793	0.215645	3.6563	8.07733	PIN1;ACSL4
ceramide biosynthetic process (GO:0046513)	0.111202	0.217298	8.82616	19.3858	ASAH1
positive regulation of peptide hormone secretion (GO:0090277)	0.113696	0.219927	8.61558	18.7322	ACSL4
negative regulation of type I interferon production (GO:0032480)	0.113696	0.219927	8.61558	18.7322	PIN1
positive regulation of potassium ion transmembrane transport (GO:1901381)	0.116183	0.221384	8.4148	18.1136	FLNA
positive regulation of receptor-mediated endocytosis (GO:0048260)	0.116183	0.221384	8.4148	18.1136	ANXA2
mitotic spindle assembly (GO:0090307)	0.116183	0.221384	8.4148	18.1136	FLNA
neural crest cell development (GO:0014032)	0.118663	0.222785	8.22314	17.5273	ANXA6
positive regulation of chemotaxis (GO:0050921)	0.118663	0.222785	8.22314	17.5273	HSPB1
protein deacetylation (GO:0006476)	0.118663	0.222785	8.22314	17.5273	FLNA
positive regulation of nucleocytoplasmic transport (GO:0046824)	0.121137	0.226319	8.04	16.9711	FLNA
regulation of synapse assembly (GO:0051963)	0.123603	0.227596	7.86482	16.4428	GPC4
glycosphingolipid metabolic process (GO:0006687)	0.123603	0.227596	7.86482	16.4428	ASAH1
regulation of protein localization to nucleus (GO:1900180)	0.123603	0.227596	7.86482	16.4428	PIN1
positive regulation of blood vessel endothelial cell migration (GO:0043536)	0.126063	0.229914	7.6971	15.9405	HSPB1
regulation of mitochondrion organization (GO:0010821)	0.126063	0.229914	7.6971	15.9405	VDAC1
aminoglycan biosynthetic process (GO:0006023)	0.128516	0.232177	7.53636	15.4624	GPC4
response to unfolded protein (GO:0006986)	0.128516	0.232177	7.53636	15.4624	HSPB1
regulation of I-kappaB kinase/NF-kappaB signaling (GO:0043122)	0.130044	0.233836	3.29029	6.7118	HSPB1;FLNA
negative regulation of ERK1 and ERK2 cascade (GO:0070373)	0.130962	0.234385	7.38219	15.0069	PIN1
ameboidal-type cell migration (GO:0001667)	0.135834	0.238529	7.09198	14.1579	ANXA6
amide biosynthetic process (GO:0043604)	0.135834	0.238529	7.09198	14.1579	ASAH1
glycolipid metabolic process (GO:0006664)	0.135834	0.238529	7.09198	14.1579	ASAH1
regulation of autophagy (GO:0010506)	0.136662	0.238529	3.18858	6.34605	HSPB1;VDAC1
epidermal cell differentiation (GO:0009913)	0.13826	0.238529	6.95524	13.7618	ASAH1
IRE1-mediated unfolded protein response (GO:0036498)	0.13826	0.238529	6.95524	13.7618	TLN1
positive regulation of phagocytosis (GO:0050766)	0.13826	0.238529	6.95524	13.7618	CALR
positive regulation of macroautophagy (GO:0016239)	0.13826	0.238529	6.95524	13.7618	VDAC1
glycosaminoglycan metabolic process (GO:0030203)	0.140679	0.239467	6.82367	13.3831	GPC4
positive regulation of leukocyte chemotaxis (GO:0002690)	0.140679	0.239467	6.82367	13.3831	CALR
regulation of potassium ion transmembrane transport (GO:1901379)	0.140679	0.239467	6.82367	13.3831	FLNA
ceramide metabolic process (GO:0006672)	0.143092	0.241428	6.69697	13.0207	ASAH1
regulation of blood vessel endothelial cell migration (GO:0043535)	0.143092	0.241428	6.69697	13.0207	HSPB1
glycosaminoglycan catabolic process (GO:0006027)	0.145498	0.243343	6.57488	12.6737	GPC4
positive regulation of interleukin-1 beta production (GO:0032731)	0.145498	0.243343	6.57488	12.6737	HSPB1
regulation of mitotic nuclear division (GO:0007088)	0.147897	0.246281	6.45714	12.3411	PIN1
positive regulation of protein binding (GO:0032092)	0.15029	0.247043	6.34354	12.0222	PIN1
regulation of pathway-restricted SMAD protein phosphorylation (GO:0060393)	0.15029	0.247043	6.34354	12.0222	PIN1
regulation of phagocytosis (GO:0050764)	0.15029	0.247043	6.34354	12.0222	CALR
protein polymerization (GO:0051258)	0.152676	0.249522	6.23386	11.7161	PIN1
regulation of apoptotic process (GO:0042981)	0.153572	0.249522	2.00188	3.75069	HSPB1;FLNA;VDAC1;CALR
negative regulation of apoptotic process (GO:0043066)	0.154327	0.249522	2.28552	4.27092	HSPB1;FLNA;VDAC1
adenylate cyclase-inhibiting G protein-coupled receptor signaling pathway (GO:0007193)	0.155055	0.249522	6.12789	11.4222	FLNA
response to organic cyclic compound (GO:0014070)	0.155055	0.249522	6.12789	11.4222	KYNU
negative regulation of kinase activity (GO:0033673)	0.159795	0.255006	5.92638	10.8682	HSPB1
positive regulation of interleukin-1 production (GO:0032732)	0.159795	0.255006	5.92638	10.8682	HSPB1
actin cytoskeleton reorganization (GO:0031532)	0.162155	0.257698	5.8305	10.6069	FLNA
negative regulation of intrinsic apoptotic signaling pathway (GO:2001243)	0.164508	0.258224	5.73766	10.3553	HSPB1
diterpenoid metabolic process (GO:0016101)	0.164508	0.258224	5.73766	10.3553	GPC4
plasma membrane organization (GO:0007009)	0.164508	0.258224	5.73766	10.3553	ANXA6
regulation of cellular catabolic process (GO:0031329)	0.166855	0.260838	5.64773	10.113	HSPB1
positive regulation of cell cycle (GO:0045787)	0.169195	0.262355	5.56056	9.87946	CALR
cell-cell junction assembly (GO:0007043)	0.169195	0.262355	5.56056	9.87946	TLN1
regulation of protein phosphorylation (GO:0001932)	0.17077	0.263729	2.76094	4.87979	HSPB1;PIN1
vascular endothelial growth factor receptor signaling pathway (GO:0048010)	0.171529	0.263838	5.47603	9.65425	HSPB1
negative regulation of transforming growth factor beta receptor signaling pathway (GO:0030512)	0.173857	0.264235	5.39403	9.43698	PIN1
positive regulation of protein localization to nucleus (GO:1900182)	0.173857	0.264235	5.39403	9.43698	FLNA
regulation of translational initiation (GO:0006446)	0.173857	0.264235	5.39403	9.43698	HSPB1
wound healing (GO:0042060)	0.178493	0.270208	5.23715	9.02471	ANXA6
plasma membrane bounded cell projection assembly (GO:0120031)	0.182782	0.275013	2.63929	4.48537	RAP2B;FLNA
positive regulation of protein secretion (GO:0050714)	0.183103	0.275013	5.08912	8.63983	ACSL4
antigen processing and presentation of exogenous peptide antigen via MHC class I, TAP-dependent (GO:0002479)	0.185398	0.277373	5.01818	8.45688	CALR
sphingolipid biosynthetic process (GO:0030148)	0.187688	0.277546	4.94919	8.27988	ASAH1
mitotic nuclear division (GO:0140014)	0.187688	0.277546	4.94919	8.27988	FLNA
negative regulation of protein binding (GO:0032091)	0.187688	0.277546	4.94919	8.27988	PIN1
regulation of cell division (GO:0051302)	0.192247	0.283195	4.81673	7.94266	PIN1
positive regulation of tumor necrosis factor production (GO:0032760)	0.194517	0.285441	4.75311	7.78195	HSPB1
antigen processing and presentation of exogenous peptide antigen via MHC class I (GO:0042590)	0.196781	0.287662	4.69115	7.62621	CALR
regulation of neuron differentiation (GO:0045664)	0.199039	0.289856	4.63077	7.47523	CALR
skin development (GO:0043588)	0.201291	0.290922	4.57192	7.32881	ASAH1
response to interferon-gamma (GO:0034341)	0.201291	0.290922	4.57192	7.32881	KYNU
positive regulation of tumor necrosis factor superfamily cytokine production (GO:1903557)	0.203536	0.293062	4.51455	7.18676	HSPB1
positive regulation of protein ubiquitination (GO:0031398)	0.205775	0.293869	4.45859	7.04889	PIN1
cell-cell junction organization (GO:0045216)	0.205775	0.293869	4.45859	7.04889	TLN1
epidermis development (GO:0008544)	0.208008	0.293869	4.40399	6.91504	FABP5
long-chain fatty acid metabolic process (GO:0001676)	0.208008	0.293869	4.40399	6.91504	ACSL4
regulation of interleukin-1 beta production (GO:0032651)	0.208008	0.293869	4.40399	6.91504	HSPB1
spindle assembly (GO:0051225)	0.210235	0.293869	4.35071	6.78506	FLNA
nuclear export (GO:0051168)	0.210235	0.293869	4.35071	6.78506	CALR
regulation of cytokinesis (GO:0032465)	0.210235	0.293869	4.35071	6.78506	PIN1
transport across blood-brain barrier (GO:0150104)	0.21467	0.298977	4.24791	6.53606	FABP5
negative regulation of binding (GO:0051100)	0.219081	0.303504	4.14984	6.30076	PIN1
regulation of type I interferon production (GO:0032479)	0.221277	0.303504	4.10248	6.18793	PIN1
regulation of endothelial cell migration (GO:0010594)	0.221277	0.303504	4.10248	6.18793	CALR
positive regulation of binding (GO:0051099)	0.223468	0.303504	4.05618	6.07814	PIN1
negative regulation of translation (GO:0017148)	0.223468	0.303504	4.05618	6.07814	CALR
cellular amino acid catabolic process (GO:0009063)	0.223468	0.303504	4.05618	6.07814	KYNU
negative regulation of protein kinase activity (GO:0006469)	0.223468	0.303504	4.05618	6.07814	HSPB1
Wnt signaling pathway (GO:0016055)	0.22783	0.306171	3.96663	5.86727	GPC4
retinoid metabolic process (GO:0001523)	0.22783	0.306171	3.96663	5.86727	GPC4
regulation of peptidyl-tyrosine phosphorylation (GO:0050730)	0.22783	0.306171	3.96663	5.86727	RAP2B
negative regulation of cellular protein metabolic process (GO:0032269)	0.232168	0.308751	3.88094	5.66731	CALR
positive regulation of epithelial cell migration (GO:0010634)	0.232168	0.308751	3.88094	5.66731	CALR
negative regulation of MAPK cascade (GO:0043409)	0.232168	0.308751	3.88094	5.66731	PIN1
glycosaminoglycan biosynthetic process (GO:0006024)	0.23863	0.315156	3.75909	5.38618	GPC4
calcium ion homeostasis (GO:0055074)	0.23863	0.315156	3.75909	5.38618	CALR
regulation of transforming growth factor beta receptor signaling pathway (GO:0017015)	0.245039	0.322509	3.64463	5.12558	PIN1
epithelial cell differentiation (GO:0030855)	0.247164	0.324191	3.608	5.04292	VDAC1
positive regulation of vasculature development (GO:1904018)	0.249282	0.325854	3.5721	4.96225	HSPB1
positive regulation of multicellular organismal process (GO:0051240)	0.251589	0.327751	2.11651	2.92069	FABP4;FABP5
regulation of insulin secretion (GO:0050796)	0.253502	0.328011	3.50238	4.80661	ACSL4
cellular metal ion homeostasis (GO:0006875)	0.253502	0.328011	3.50238	4.80661	CALR
positive regulation of cellular metabolic process (GO:0031325)	0.255603	0.329616	3.46853	4.73153	ANXA2
regulation of cell cycle process (GO:0010564)	0.257698	0.330095	3.43532	4.65818	PIN1
protein localization to nucleus (GO:0034504)	0.257698	0.330095	3.43532	4.65818	CALR
negative regulation of transmembrane receptor protein serine/threonine kinase signaling pathway (GO:0090101)	0.261872	0.334323	3.37077	4.5165	PIN1
lipid transport (GO:0006869)	0.26395	0.335856	3.33939	4.44806	FABP5
response to tumor necrosis factor (GO:0034612)	0.266022	0.337372	3.30859	4.38116	ASAH1
cellular divalent inorganic cation homeostasis (GO:0072503)	0.268088	0.338871	3.27835	4.31574	CALR
positive regulation of angiogenesis (GO:0045766)	0.278336	0.349516	3.13502	4.00946	HSPB1
sphingolipid metabolic process (GO:0006665)	0.278336	0.349516	3.13502	4.00946	ASAH1
regulation of protein binding (GO:0043393)	0.282395	0.353455	3.08112	3.89592	PIN1
macroautophagy (GO:0016236)	0.286432	0.35734	3.02903	3.78706	VDAC1
epithelium development (GO:0060429)	0.290446	0.360003	2.97866	3.68263	VDAC1
regulation of mRNA catabolic process (GO:0061013)	0.290446	0.360003	2.97866	3.68263	HSPB1
fatty acid metabolic process (GO:0006631)	0.294439	0.361442	2.92993	3.58239	ACSL4
regulation of tumor necrosis factor production (GO:0032680)	0.294439	0.361442	2.92993	3.58239	HSPB1
defense response to symbiont (GO:0140546)	0.294439	0.361442	2.92993	3.58239	FLNA
muscle contraction (GO:0006936)	0.304323	0.372383	2.81477	3.34864	TLN1
positive regulation of canonical Wnt signaling pathway (GO:0090263)	0.306284	0.373588	2.79281	3.30458	PIN1
defense response to virus (GO:0051607)	0.312133	0.379514	2.72893	3.17736	FLNA
regulation of cell migration (GO:0030334)	0.317051	0.384128	1.78234	2.04736	RAP2B;FLNA
protein localization to plasma membrane (GO:0072659)	0.317933	0.384128	2.66788	3.05716	FLNA
protein localization to cell periphery (GO:1990778)	0.325593	0.392145	2.59058	2.90691	FLNA
Ras protein signal transduction (GO:0007265)	0.329391	0.394041	2.55358	2.83577	RAP2B
protein localization to organelle (GO:0033365)	0.329391	0.394041	2.55358	2.83577	CALR
receptor-mediated endocytosis (GO:0006898)	0.331282	0.394041	2.53547	2.80115	CALR
negative regulation of DNA-binding transcription factor activity (GO:0043433)	0.331282	0.394041	2.53547	2.80115	FLNA
regulation of mRNA stability (GO:0043488)	0.336924	0.399511	2.48263	2.70085	HSPB1
positive regulation of transferase activity (GO:0051347)	0.340659	0.401454	2.44861	2.63684	PIN1
positive regulation of intracellular protein transport (GO:0090316)	0.340659	0.401454	2.44861	2.63684	FLNA
positive regulation of hydrolase activity (GO:0051345)	0.342519	0.402408	2.43194	2.60565	PIN1
response to cytokine (GO:0034097)	0.344374	0.40335	2.4155	2.57498	KYNU
regulation of intracellular signal transduction (GO:1902531)	0.346869	0.40397	1.66105	1.75873	HSPB1;PIN1
actin filament organization (GO:0007015)	0.348068	0.40397	2.38326	2.51519	FLNA
negative regulation of protein phosphorylation (GO:0001933)	0.348068	0.40397	2.38326	2.51519	HSPB1
positive regulation of Wnt signaling pathway (GO:0030177)	0.349908	0.404878	2.36746	2.48604	PIN1
regulation of signal transduction by p53 class mediator (GO:1901796)	0.355395	0.409989	2.32129	2.40143	PIN1
mitotic spindle organization (GO:0007052)	0.357214	0.41085	2.30629	2.37414	FLNA
cellular response to growth factor stimulus (GO:0071363)	0.359028	0.4117	2.29149	2.34729	HSPB1
cell-cell adhesion via plasma-membrane adhesion molecules (GO:0098742)	0.380409	0.434915	2.12749	2.05624	GPC4
positive regulation of I-kappaB kinase/NF-kappaB signaling (GO:0043123)	0.382158	0.435615	2.11487	2.03433	FLNA
regulation of mitotic cell cycle (GO:0007346)	0.394271	0.448089	2.03051	1.88983	PIN1
negative regulation of cytokine production (GO:0001818)	0.401088	0.454487	1.98523	1.81366	PIN1
regulation of GTPase activity (GO:0043087)	0.412836	0.46642	1.91064	1.69035	PIN1
negative regulation of cell differentiation (GO:0045596)	0.416151	0.468782	1.89033	1.65727	CALR
cellular response to tumor necrosis factor (GO:0071356)	0.421089	0.472953	1.86067	1.60931	ASAH1
protein localization to membrane (GO:0072657)	0.422726	0.473403	1.85098	1.59376	FLNA
regulation of macromolecule metabolic process (GO:0060255)	0.430842	0.481086	1.80402	1.51901	PIN1
regulation of angiogenesis (GO:0045765)	0.435658	0.485049	1.77696	1.47647	HSPB1
positive regulation of protein modification process (GO:0031401)	0.452976	0.49997	1.68425	1.33379	PIN1
positive regulation of GTPase activity (GO:0043547)	0.452976	0.49997	1.68425	1.33379	PIN1
negative regulation of multicellular organismal process (GO:0051241)	0.452976	0.49997	1.68425	1.33379	CALR
cilium organization (GO:0044782)	0.474263	0.521962	1.57926	1.17811	FLNA
apoptotic process (GO:0006915)	0.478718	0.525355	1.55842	1.148	VDAC1
regulation of ERK1 and ERK2 cascade (GO:0070372)	0.488969	0.535072	1.51185	1.08167	PIN1
positive regulation of signal transduction (GO:0009967)	0.50888	0.553638	1.42651	0.963671	FLNA
positive regulation of phosphorylation (GO:0042327)	0.510272	0.553638	1.42078	0.955916	PIN1
regulation of canonical Wnt signaling pathway (GO:0060828)	0.510272	0.553638	1.42078	0.955916	PIN1
cellular component assembly (GO:0022607)	0.521275	0.563793	1.3765	0.896761	FLNA
cytokine-mediated signaling pathway (GO:0019221)	0.522576	0.563793	1.15629	0.750411	ANXA2;LMNB1
negative regulation of signal transduction (GO:0009968)	0.529367	0.569516	1.34504	0.855546	CALR
regulation of cell cycle (GO:0051726)	0.566625	0.607892	1.21103	0.687936	CALR
innate immune response (GO:0045087)	0.573963	0.614045	1.18653	0.658749	KYNU
cilium assembly (GO:0060271)	0.588277	0.627604	1.14034	0.605018	FLNA
negative regulation of gene expression (GO:0010629)	0.597555	0.635732	1.11147	0.572306	CALR
cellular protein localization (GO:0034613)	0.605505	0.642406	1.08736	0.545521	FLNA
intracellular protein transport (GO:0006886)	0.613301	0.648879	1.06426	0.520317	CALR
supramolecular fiber organization (GO:0097435)	0.6295	0.664183	1.01787	0.4711	PIN1
positive regulation of protein phosphorylation (GO:0001934)	0.650066	0.683998	0.961867	0.414258	PIN1
positive regulation of macromolecule metabolic process (GO:0010604)	0.662828	0.695516	0.928602	0.381877	ANXA2
organelle assembly (GO:0070925)	0.700157	0.732678	0.83705	0.298366	FLNA
regulation of nucleic acid-templated transcription (GO:1903506)	0.704422	0.735133	0.827082	0.289791	CALR
negative regulation of nucleic acid-templated transcription (GO:1903507)	0.731884	0.761717	0.765011	0.238785	CALR
regulation of cellular macromolecule biosynthetic process (GO:2000112)	0.734946	0.76283	0.758303	0.233526	CALR
positive regulation of cell population proliferation (GO:0008284)	0.739473	0.765455	0.748453	0.225896	CALR
cellular response to cytokine stimulus (GO:0071345)	0.745392	0.769502	0.735702	0.216182	ASAH1
negative regulation of transcription, DNA-templated (GO:0045892)	0.750835	0.773037	0.743795	0.213149	FLNA;CALR
positive regulation of intracellular signal transduction (GO:1902533)	0.788222	0.807814	0.647173	0.154011	FLNA
negative regulation of cellular macromolecule biosynthetic process (GO:2000113)	0.788831	0.807814	0.645954	0.153222	CALR
negative regulation of cellular process (GO:0048523)	0.800092	0.817161	0.62362	0.139085	ANXA6
regulation of gene expression (GO:0010468)	0.812578	0.827706	0.648819	0.134658	PIN1;CALR
positive regulation of cellular process (GO:0048522)	0.831431	0.844663	0.562937	0.103922	CALR
negative regulation of transcription by RNA polymerase II (GO:0000122)	0.857931	0.869279	0.512738	0.0785679	CALR
regulation of cell population proliferation (GO:0042127)	0.88743	0.896796	0.457071	0.0545859	CALR
positive regulation of transcription by RNA polymerase II (GO:0045944)	0.926139	0.933451	0.381618	0.0292819	PIN1
positive regulation of transcription, DNA-templated (GO:0045893)	0.967261	0.972339	0.288602	0.00960654	PIN1
regulation of transcription by RNA polymerase II (GO:0006357)	0.988657	0.991245	0.298111	0.00340074	PIN1;CALR
regulation of transcription, DNA-templated (GO:0006355)	0.998734

### Sheet: GO Molecular function 2021
Term	P-value	Adjusted P-value	Odds Ratio	Combined Score	Genes
voltage-gated anion channel activity (GO:0008308)	1.13463e-05	0.000402792	86.7823	988.157	VDAC3;VDAC2;VDAC1
voltage-gated ion channel activity (GO:0005244)	1.13463e-05	0.000402792	86.7823	988.157	VDAC3;VDAC2;VDAC1
cholesterol binding (GO:0015485)	0.000371223	0.00878562	23.9627	189.274	ANXA6;VDAC2;VDAC1
sterol binding (GO:0032934)	0.000635421	0.0112787	19.7488	145.375	ANXA6;VDAC2;VDAC1
anion channel activity (GO:0005253)	0.000915979	0.0130069	17.3112	121.101	VDAC3;VDAC2;VDAC1
calcium-dependent phospholipid binding (GO:0005544)	0.00865467	0.0911245	15.3519	72.916	ANXA2;ANXA6
calcium ion transmembrane transporter activity (GO:0015085)	0.0103984	0.0911245	13.9001	63.4692	ANXA2;ANXA6
cadherin binding (GO:0045296)	0.0125612	0.0911245	4.74746	20.7803	LASP1;ANXA2;FLNA;TLN1
L-lactate dehydrogenase activity (GO:0004459)	0.0139231	0.0911245	90.6364	387.399	LDHB
LIM domain binding (GO:0030274)	0.0139231	0.0911245	90.6364	387.399	TLN1
coreceptor activity involved in Wnt signaling pathway, planar cell polarity pathway (GO:1904929)	0.0166848	0.0911245	72.5055	296.784	GPC4
lactate dehydrogenase activity (GO:0004457)	0.0166848	0.0911245	72.5055	296.784	LDHB
arachidonate-CoA ligase activity (GO:0047676)	0.0166848	0.0911245	72.5055	296.784	ACSL4
N-acylsphingosine amidohydrolase activity (GO:0017040)	0.0194389	0.0914436	60.4182	238.077	ASAH1
long-chain fatty acid binding (GO:0036041)	0.0194389	0.0914436	60.4182	238.077	FABP4
coreceptor activity involved in Wnt signaling pathway (GO:0071936)	0.0221854	0.0914436	51.7844	197.212	GPC4
mitogen-activated protein kinase kinase binding (GO:0031434)	0.0221854	0.0914436	51.7844	197.212	PIN1
calcium channel activity (GO:0005262)	0.0231829	0.0914436	8.97109	33.7703	ANXA2;ANXA6
phosphoserine residue binding (GO:0050815)	0.0249244	0.0931384	45.3091	167.277	PIN1
phospholipase inhibitor activity (GO:0004859)	0.0276558	0.098178	40.2727	144.495	ANXA2
vinculin binding (GO:0017166)	0.0303797	0.0995121	36.2436	126.635	TLN1
cation channel activity (GO:0005261)	0.0308347	0.0995121	7.65741	26.641	ANXA2;ANXA6
intramolecular oxidoreductase activity, transposing C=C bonds (GO:0016863)	0.0358051	0.110529	30.2	100.556	ECH1
cadherin binding involved in cell-cell adhesion (GO:0098641)	0.0492384	0.145664	21.3123	64.1731	ANXA2
androgen receptor binding (GO:0050681)	0.0729567	0.201447	13.9287	36.4637	CALR
calcium ion binding (GO:0005509)	0.0737693	0.201447	3.21559	8.38243	ANXA2;ANXA6;CALR
protein serine/threonine kinase inhibitor activity (GO:0030291)	0.080733	0.203968	12.4859	31.4221	HSPB1
ligand-gated channel activity (GO:0022834)	0.080733	0.203968	12.4859	31.4221	ANXA6
ligand-gated ion channel activity (GO:0015276)	0.0833108	0.203968	12.0691	29.9938	ANXA6
GTP binding (GO:0005525)	0.0982718	0.232217	3.91305	9.07835	RAP2B;ANXA6
tau protein binding (GO:0048156)	0.106194	0.232217	9.27972	20.8097	PIN1
translation initiation factor activity (GO:0003743)	0.108702	0.232217	9.04727	20.0772	EIF3L
protein phosphorylated amino acid binding (GO:0045309)	0.111202	0.232217	8.82616	19.3858	PIN1
cell-cell adhesion mediator activity (GO:0098632)	0.111202	0.232217	8.82616	19.3858	ANXA2
protein kinase C binding (GO:0005080)	0.118663	0.238107	8.22314	17.5273	HSPB1
guanyl ribonucleotide binding (GO:0032561)	0.120731	0.238107	3.44724	7.28813	RAP2B;ANXA6
potassium channel regulator activity (GO:0015459)	0.130962	0.251305	7.38219	15.0069	FLNA
exopeptidase activity (GO:0008238)	0.13826	0.252356	6.95524	13.7618	GGH
kinase binding (GO:0019900)	0.138618	0.252356	2.40826	4.75879	HSPB1;FLNA;VDAC1
hydrolase activity, acting on carbon-nitrogen (but not peptide) bonds, in linear amides (GO:0016811)	0.147897	0.262517	6.45714	12.3411	ASAH1
serine-type endopeptidase inhibitor activity (GO:0004867)	0.155055	0.268511	6.12789	11.4222	ANXA2
protein kinase binding (GO:0019901)	0.168519	0.276786	2.18774	3.89572	HSPB1;PIN1;VDAC1
motor activity (GO:0003774)	0.169195	0.276786	5.56056	9.87946	PIN1
GDP binding (GO:0019003)	0.171529	0.276786	5.47603	9.65425	RAP2B
metal ion binding (GO:0046872)	0.176105	0.277855	2.13971	3.71598	ANXA2;ANXA6;CALR
nucleoside-triphosphatase activity (GO:0017111)	0.182782	0.280998	2.63929	4.48537	RAP2B;PIN1
ubiquitin binding (GO:0043130)	0.187688	0.280998	4.94919	8.27988	HSPB1
phosphatidylinositol-4,5-bisphosphate binding (GO:0005546)	0.18997	0.280998	4.88206	8.10855	ANXA2
ion channel activity (GO:0005216)	0.210235	0.304627	4.35071	6.78506	ANXA6
oxidoreductase activity, acting on the CH-OH group of donors, NAD or NADP as acceptor (GO:0016616)	0.216879	0.307968	4.19831	6.41676	LDHB
phosphatidylinositol bisphosphate binding (GO:1902936)	0.232168	0.323214	3.88094	5.66731	ANXA2
cysteine-type peptidase activity (GO:0008234)	0.240772	0.328747	3.72015	5.29713	GGH
protein homodimerization activity (GO:0042803)	0.263167	0.352544	1.72682	2.30525	KYNU;HSPB1;FLNA
omega peptidase activity (GO:0008242)	0.272204	0.356675	3.21948	4.1892	GGH
endopeptidase inhibitor activity (GO:0004866)	0.276297	0.356675	3.16268	4.06808	ANXA2
protease binding (GO:0002020)	0.282395	0.356783	3.08112	3.89592	ANXA2
nuclear receptor binding (GO:0016922)	0.286432	0.356783	3.02903	3.78706	CALR
G protein-coupled receptor binding (GO:0001664)	0.331282	0.405535	2.53547	2.80115	FLNA
RNA binding (GO:0003723)	0.358233	0.431094	1.2976	1.33208	ANXA2;EIF3L;HSPB1;FLNA;CALR
purine ribonucleoside triphosphate binding (GO:0035639)	0.370236	0.438113	1.57577	1.56571	RAP2B;ANXA6
small GTPase binding (GO:0031267)	0.389109	0.452897	2.06583	1.94993	FLNA
RNA polymerase II-specific DNA-binding transcription factor binding (GO:0061629)	0.414496	0.474665	1.90043	1.6737	HSPB1
GTPase binding (GO:0051020)	0.432452	0.487366	1.79491	1.50465	FLNA
DNA-binding transcription factor binding (GO:0140297)	0.443595	0.492113	1.7336	1.40914	HSPB1
GTPase activity (GO:0003924)	0.456068	0.498166	1.66841	1.3099	RAP2B
mRNA binding (GO:0003729)	0.523987	0.558129	1.36586	0.882736	CALR
ubiquitin protein ligase binding (GO:0031625)	0.526685	0.558129	1.35537	0.869	CALR
ubiquitin-like protein ligase binding (GO:0044389)	0.549015	0.573236	1.27227	0.762893	CALR
zinc ion binding (GO:0008270)	0.613301	0.631078	1.06426	0.520317	CALR
transition metal ion binding (GO:0046914)	0.716863	0.727104	0.798526	0.265806	CALR
DNA binding (GO:0003677)	0.901861	0.901861	0.429495	0.0443646	CALR

### Sheet: GO celullar component 2021
Term	P-value	Adjusted P-value	Odds Ratio	Combined Score	Genes
lipid droplet (GO:0005811)	6.4074e-05	0.00344074	20.9389	202.175	FABP4;ANXA2;ACSL4;PLIN2
vacuolar lumen (GO:0005775)	8.71073e-05	0.00344074	12.4359	116.255	ASAH1;ANXA2;FABP5;GGH;GPC4
mitochondrial outer membrane (GO:0005741)	0.000428141	0.0104751	12.4981	96.9361	VDAC3;VDAC2;ACSL4;VDAC1
organelle outer membrane (GO:0031968)	0.000671817	0.0104751	11.0401	80.654	VDAC3;VDAC2;ACSL4;VDAC1
focal adhesion (GO:0005925)	0.000724734	0.0104751	6.16157	44.5464	LASP1;ANXA6;HSPB1;FLNA;CALR;TLN1
cell-substrate junction (GO:0030055)	0.000795581	0.0104751	6.04825	43.1629	LASP1;ANXA6;HSPB1;FLNA;CALR;TLN1
azurophil granule lumen (GO:0035578)	0.0020559	0.0232023	12.9193	79.9324	ANXA2;FABP5;GGH
cell-cell junction (GO:0005911)	0.00697197	0.0663664	5.66897	28.1513	RAP2B;ANXA2;FLNA;TLN1
azurophil granule (GO:0042582)	0.00937386	0.0663664	7.37041	34.4185	ANXA2;FABP5;GGH
mitochondrial membrane (GO:0031966)	0.00993755	0.0663664	4.11596	18.9805	LDHB;VDAC3;VDAC2;ACSL4;VDAC1
tertiary granule lumen (GO:1904724)	0.0103984	0.0663664	13.9001	63.4692	ASAH1;GGH
membrane raft (GO:0045121)	0.0107423	0.0663664	6.99906	31.7307	LDHB;RAP2B;ANXA2
tertiary granule (GO:0070820)	0.0109211	0.0663664	6.95523	31.4172	ASAH1;RAP2B;GGH
late endosome membrane (GO:0031902)	0.0155861	0.0878731	11.1549	46.4197	ANXA2;ANXA6
cortical granule (GO:0060473)	0.0166848	0.0878731	72.5055	296.784	CALR
lysosomal lumen (GO:0043202)	0.0242207	0.11959	8.75661	32.5794	ASAH1;GPC4
lysosome (GO:0005764)	0.0443897	0.206281	3.16653	9.86295	ASAH1;ANXA2;ANXA6;GPC4
mitochondrial envelope (GO:0005740)	0.0493185	0.21557	5.8723	17.6724	VDAC2;VDAC1
adherens junction (GO:0005912)	0.0528282	0.21557	5.64501	16.6003	ANXA2;TLN1
endocytic vesicle lumen (GO:0071682)	0.05721	0.21557	18.1127	51.821	CALR
secretory granule lumen (GO:0034774)	0.0586814	0.21557	3.55012	10.0668	ANXA2;FABP5;GGH
integral component of endoplasmic reticulum membrane (GO:0030176)	0.0601048	0.21557	5.23915	14.7307	RTN1;CALR
endosome membrane (GO:0010008)	0.0627609	0.21557	3.44931	9.54916	RAP2B;ANXA2;ANXA6
specific granule (GO:0042581)	0.0740024	0.229574	4.63807	12.0759	RAP2B;GGH
lumenal side of endoplasmic reticulum membrane (GO:0098553)	0.075556	0.229574	13.4121	34.6419	CALR
integral component of lumenal side of endoplasmic reticulum membrane (GO:0071556)	0.075556	0.229574	13.4121	34.6419	CALR
late endosome (GO:0005770)	0.0982718	0.287536	3.91305	9.07835	ANXA2;ANXA6
intracellular non-membrane-bounded organelle (GO:0043232)	0.103818	0.290078	1.9575	4.43397	FABP4;ANXA2;HSPB1;FLNA;ACSL4;PLIN2
cortical actin cytoskeleton (GO:0030864)	0.111202	0.290078	8.82616	19.3858	LASP1
phagocytic vesicle membrane (GO:0030670)	0.118663	0.290078	8.22314	17.5273	CALR
cell-cell contact zone (GO:0044291)	0.123603	0.290078	7.86482	16.4428	RAP2B
acrosomal vesicle (GO:0001669)	0.126063	0.290078	7.6971	15.9405	VDAC2
microbody lumen (GO:0031907)	0.128516	0.290078	7.53636	15.4624	ECH1
endoplasmic reticulum-Golgi intermediate compartment membrane (GO:0033116)	0.128516	0.290078	7.53636	15.4624	CALR
peroxisomal matrix (GO:0005782)	0.128516	0.290078	7.53636	15.4624	ECH1
recycling endosome membrane (GO:0055038)	0.15029	0.320889	6.34354	12.0222	RAP2B
cortical cytoskeleton (GO:0030863)	0.15029	0.320889	6.34354	12.0222	LASP1
specific granule lumen (GO:0035580)	0.159795	0.332205	5.92638	10.8682	GGH
lytic vacuole membrane (GO:0098852)	0.171766	0.344446	2.75038	4.84514	ANXA2;ANXA6
glutamatergic synapse (GO:0098978)	0.176178	0.344446	5.31444	9.22725	PIN1
secretory granule membrane (GO:0030667)	0.178763	0.344446	2.67865	4.61181	RAP2B;FABP5
tertiary granule membrane (GO:0070821)	0.185398	0.348725	5.01818	8.45688	RAP2B
bicellular tight junction (GO:0005923)	0.196781	0.361529	4.69115	7.62621	RAP2B
tight junction (GO:0070160)	0.212456	0.373692	4.2987	6.65878	RAP2B
intracellular organelle lumen (GO:0070013)	0.212862	0.373692	1.74079	2.6932	ASAH1;GGH;GPC4;CALR
actin cytoskeleton (GO:0015629)	0.221547	0.379287	2.3154	3.48959	LASP1;FLNA
specific granule membrane (GO:0035579)	0.225652	0.379287	4.01091	5.97129	RAP2B
lysosomal membrane (GO:0005765)	0.236019	0.37957	2.215	3.1981	ANXA2;ANXA6
apical junction complex (GO:0043296)	0.240772	0.37957	3.72015	5.29713	RAP2B
Golgi lumen (GO:0005796)	0.245039	0.37957	3.64463	5.12558	GPC4
phagocytic vesicle (GO:0045335)	0.245039	0.37957	3.64463	5.12558	CALR
collagen-containing extracellular matrix (GO:0062023)	0.288008	0.427836	1.91711	2.38635	ANXA2;ANXA6
intrinsic component of endoplasmic reticulum membrane (GO:0031227)	0.288442	0.427836	3.00364	3.73431	RTN1
ficolin-1-rich granule lumen (GO:1904813)	0.292445	0.427836	2.9541	3.632	ASAH1
peroxisome (GO:0005777)	0.302357	0.434295	2.83708	3.39356	ECH1
asymmetric synapse (GO:0032279)	0.312133	0.44033	2.72893	3.17736	FABP5
postsynaptic density (GO:0014069)	0.321774	0.445967	2.62867	2.98066	FABP5
recycling endosome (GO:0055037)	0.335049	0.456359	2.5	2.7337	RAP2B
basolateral plasma membrane (GO:0016323)	0.346224	0.463588	2.39927	2.54484	ANXA2
endocytic vesicle membrane (GO:0030666)	0.359028	0.471408	2.29149	2.34729	CALR
bounding membrane of organelle (GO:0098588)	0.363998	0.471408	1.42102	1.43609	RTN1;FABP5;CALR
ficolin-1-rich granule (GO:0101002)	0.404468	0.51537	1.96334	1.77718	ASAH1
endocytic vesicle (GO:0030139)	0.412836	0.517683	1.91064	1.69035	CALR
nuclear membrane (GO:0031965)	0.437254	0.539735	1.76811	1.46266	LMNB1
integral component of organelle membrane (GO:0031301)	0.452976	0.55054	1.68425	1.33379	RTN1
lytic vacuole (GO:0000323)	0.460674	0.551413	1.6452	1.27514	ASAH1
vesicle (GO:0031982)	0.471273	0.55568	1.59345	1.19878	ANXA2
nucleus (GO:0005634)	0.495213	0.575321	1.04627	0.735286	ANXA2;HSPB1;GGH;LMNB1;FABP4;FABP5;VDAC3;VDAC2;FLNA;PIN1;VDAC1;GPC4;CALR
cytoskeleton (GO:0005856)	0.50405	0.577101	1.19819	0.820857	HSPB1;FLNA
early endosome (GO:0005769)	0.528028	0.595917	1.35019	0.862239	ASAH1
endoplasmic reticulum lumen (GO:0005788)	0.552847	0.615139	1.25864	0.745965	CALR
endoplasmic reticulum membrane (GO:0005789)	0.597519	0.654054	1.00334	0.516688	ACSL4;CALR
mitochondrial inner membrane (GO:0005743)	0.604379	0.654054	1.09074	0.549247	LDHB
organelle inner membrane (GO:0019866)	0.624176	0.66635	1.03289	0.486823	LDHB
cytoplasmic vesicle membrane (GO:0030659)	0.658951	0.694095	0.938594	0.391493	FABP5
intracellular membrane-bounded organelle (GO:0043231)	0.727778	0.756506	0.861911	0.27388	ANXA2;HSPB1;GGH;LMNB1;FABP4;FABP5;VDAC3;VDAC2;FLNA;PIN1;VDAC1;GPC4;CALR
Golgi membrane (GO:0000139)	0.737972	0.757141	0.751708	0.228406	RTN1
nucleolus (GO:0005730)	0.876792	0.881022	0.477198	0.0627448	FLNA
nuclear lumen (GO:0031981)	0.881022	0.881022	0.469208	0.0594358	FLNA
